# A new lineage of non-photosynthetic green algae with extreme organellar genomes

**DOI:** 10.1101/2021.11.17.468966

**Authors:** Tomáš Pánek, Dovilė Barcytė, Sebastian C. Treitli, Kristína Záhonová, Martin Sokol, Tereza Ševčíková, Eliška Zadrobílková, Karin Jaške, Naoji Yubuki, Ivan Čepička, Marek Eliáš

## Abstract

**Background:** The plastid genomes of the green algal order Chlamydomonadales tend to expand their non-coding regions, but this phenomenon is poorly understood. Here we shed new light on organellar genome evolution in Chlamydomonadales by studying a previously unknown non-photosynthetic lineage. We established cultures of two new *Polytoma*-like flagellates, defined their basic characteristics and phylogenetic position, and obtained complete organellar genome sequences and a transcriptome assembly for one of them.

**Results:** We discovered a novel deeply diverged chlamydomonadalean lineage that has no close photosynthetic relatives and represents an independent case of photosynthesis loss. To accommodate these organisms we establish the new genus *Leontynka*, with two species (*L. pallida* and *L. elongata*) distinguishable through both their morphological and molecular characteristics. Notable features of the colourless plastid of *L. pallida* deduced from the plastid genome (plastome) sequence and transcriptome assembly include the retention of ATP synthase, thylakoid-associated proteins, the carotenoid biosynthesis pathway, and a plastoquinone-based electron transport chain, the latter two modules having an obvious functional link to the eyespot present in *Leontynka*. Most strikingly, the ~362 kbp plastome of *L. pallida* is by far the largest among the non-photosynthetic eukaryotes investigated to date due to an extreme proliferation of sequence repeats. These repeats are also present in coding sequences, with one repeat type found in the exons of 11 out of 34 protein-coding genes, with up to 36 copies per gene, thus affecting the encoded proteins. The mitochondrial genome of *L. pallida* is likewise exceptionally large, with its >104 kbp surpassed only by the mitogenome of *Haematococcus lacustris* among all members of Chlamydomonadales hitherto studied. It is also bloated with repeats, though entirely different from those in the *L. pallida* plastome, which contrasts with the situation in *H. lacustris* where both the organellar genomes have accumulated related repeats. Furthermore, the *L. pallida* mitogenome exhibits an extremely high GC content in both coding and non-coding regions and, strikingly, a high number of predicted G-quadruplexes.

**Conclusions:** With its unprecedented combination of plastid and mitochondrial genome characteristics, *Leontynka* pushes the frontiers of organellar genome diversity and is an interesting model for studying organellar genome evolution.
