## Additional file 3: Supplementary Tables for "A new lineage of non-photosynthetic green algae with extreme organellar genomes"

### Sheet: Table S1
Table S1 Nuclear transcripts from Leontynka pallida specifically discussed in the paper.
Gene	Annotation	Sequence ID	Contig sequence	Predicted protein	Completeness	Cscore (PredAlgo)	Target (PredAlgo)	Chloroplast tranfer peptide (TargetP-2.0)	Prediction (TargetP-2.0)	Notes
Plastid ATP synthase subunits
AtpC	chloroplast ATP synthase gamma chain	NODE_7319_length_1785_cov_76.960829_g6235_i0	CACCGGTGCAGCAGGACGTCGCAATTCAGTGTGCTTTGCATAGGTCATCACTTCATTCAGCAAAGTTGTAAGGCATCGTACAACAGTGGCATTGTCGACATATGCTGCAAGTAGTGCACATAGCAAGCTGCAAGCAGCATGACTGCCCAGCTCATCCAGCTTGTGATGAAGCATCAAGCAGGAAAACATATACTGTGCTAGCCAGAAGACATGATGTCAAATTCTATTACAGCAGCTCAGCTGCAAAGCCAGGAACATACTGACTTGCAAAGAAAACAAACGCCCTTCTGATTGCTGGGGGTGCCACCTATCATATTCTCAAATACTCTGTTGGTTGCTTCTCTTCTCATGCTGATGTGACTTGTATGCAGGGTATGACAGCTGTTAAAGGCTCTCACT…	MATSLSAQKGSFFGSSRFTPAKQHNVTKRASLQVVAGMKEVRDRIASIKNTQKITEAMKLVAAAKVRRAQDAVVNGRPFSEALVKVLYGVNQRVRLEDIDSPLCELRPVKTVLLVVLTGDRGLCGGYNNFILKKTEARWRELNSLGVKVKIVAIGKKGVQYFQRRPKFDVTKSFAMGSAPTTKEAQAAADEIFASFVSQECDKVELIYTKFVSLINSVPVVQTLLPLTPSGKLCDIDGNCVDAMDDEIFKLTSKGGKLAVEREKVAMDPESLDSSLIFDQDPAQILDALLPLYMNSCLLRSFQESLASELASRMTAMSNAVDNANELRKVMTLQYNKARQSKITQELNEIMSGAASSG*	yes	1.500274	Chloroplast	0.9608	chloroplast transfer peptide
AtpD	chloroplast ATP synthase delta chain	NODE_1171_length_4630_cov_45.862694_g936_i0	GCAGCGTATGCTGAATGTCGTTTTCAACCATTGGAGCCCAAATTAAAGTACGTCAGCAGCCTTGCCACTGCCTCGTCCATCAGCTCGACAAAAATGTTGTCCAAAACCGTCCACATGCGCTCGGCACCCAGGAACAGCTTCAAGGTGGCACCAAGGCGTACGCCCATGTCTCGTGGAGTCGTTCGCGTTATGGCCAAGAAGAACGAAGTCAGCGAGTCCTATGCCAAGGCCCTGGTCGAGCTTGCTGATGAGAAGAACAAGCTCGATCCAGTGCATGCTGACGTGACAGCCTTCGCCTCATTGCTCAAGGAGAACAAGAAGCTGTGCGAGCTGATGTACAACCCTGTAGTGGAAGGCGAGAAGAAGCGTGAGATCCTGGCCAAGATTGGCGAGGAGGCT…	MLSKTVHMRSAPRNSFKVAPRRTPMSRGVVRVMAKKNEVSESYAKALVELADEKNKLDPVHADVTAFASLLKENKKLCELMYNPVVEGEKKREILAKIGEEAGFQQYTINFLNLLVEKDRLSLLEEICDSFEELYCKASDTQVATVRSAAKLEQEQQFLIAKKLKELTGSKNIRLKPVIDESLIAGFVVEYGSNQIDLSVKGQIERVADELNKQMTVQLA*	yes	3.3151328	Chloroplast	0.7447	chloroplast transfer peptide
AtpG	chloroplast ATP synthase subunit II	NODE_1757_length_3930_cov_71.553466_g1423_i0	TGCGTGTACCAGCAGCCTGCGCTGCACCGTTGATACTCGACTTTAAAGCTTCGAAGCTGTTTCAGTAAAGTCCTGCTTCAGGCTACTTTCTTTCAGCACTGTGCAGCCGCACAGCACCGGCACCGTAGGCAGCCCGGGCGCCACACAGGAACCTTCCCCCGGGGCACCGGCGCCAGCACGCTAACCAAAGGCCTCCCGCCCTTGCAGAAAGGCTATTGCCCATCAGCCCTAACCTCCCAGCTCCCAAACCCCTGCCTCCATTCGTAGGCCTTATTGGAGGCACTGGGGTTGGATGGCAGAGCAGCTGCCAAATGGTCAGGCCCCTTACCTCAGCCAATCTGGGGGTCCTTTCCCACCAATGACACACCTCATTCCTGGCATCCCAGGCATCCCAGTCAT…	MASTMLTRAPRCFGTRTTHFVRVPPVRAVRVVMRGQSSQKEQVSHVSKPIIATVLANIVMAMPAAADIGKLFEFNITLPIMAGEFLLLMVFLDKFWFTPLGKVLDERDALIRERLSSVKGDTSGVDALLNEAEAVLRAARTEVSSMINTKKNEKVAELDKEYAAAKAKVNAEVESAIAAMEKESEATLKKLDGSVEKIATELLKRVLPEGVKV*	yes	2.7234216	Chloroplast	0.4768	thylakoid luminal transfer peptide
Rpl32	chloroplast ribosomal protein L32	NODE_3319_length_2929_cov_24.103125_g2722_i0	GTGGAGTTCAGGTGCTTGTTTCTGTTTTTCATTTCGTCACCCAAGTACTTTGAAAAATGCTGGCCTGCACCCCAGTCCGGCCTGCATTCCGGTCATCGTTTACCACCAGTGCCACGCCTCTAGTGCCCCGCACCATCACAGCACCGTCCAGACTGGTGACTGTGACTGTGGAAGCTGCTGTGCCGAAAAAGAGAACTTCCAAGGCGAAGACCAGGACGCGGAAAGCTGTTTGGTTTGCTGCCATTAAGCCCTGGGTGACTAGAGCTCTCTACATGGTCAAGCTAGCAGAGAAGAGGAAAGCCGCAAAAGAACAAGGGGAGCAGTCCACATCTGTGGCAGAGATACCCAAAACAGACATTTAACAATGATGCTGTCAGAAAATGACTGCCTGCATTGGAA…	MLACTPVRPAFRSSFTTSATPLVPRTITAPSRLVTVTVEAAVPKKRTSKAKTRTRKAVWFAAIKPWVTRALYMVKLAEKRKAAKEQGEQSTSVAEIPKTDI*	yes	1.5003586	Chloroplast	0.8197	chloroplast transfer peptide
ChR1	Channelrhodopsin 1	NODE_545_length_5921_cov_158.498127_g438_i0	ATGTGCTTCCTCATACACGTCAGTCAGCAGTGAGGGCTGTGAGCAGTGTTCTAACACGTCTTCCCGCCACGTCTATCCTGCCTGTCAGCCTTGAACCAGACACCTGCCGCCAGTCTAGGGTCTCCAGCGCCGAAAAGGTTTTGCTCGGGAGGGGCTGTTCTTCCCTTCCCGACAACAGCCACCATGGCGACTGTGCTGGTTGGCCTGTTCCAGCAGGCTGGGCGGGCGCTTCTGTCGACCAGTGCAGAGCCTCAAGGCGAGGCAGCACCTCTTGAAGAGTATGTGCCGCTAAACTACACGTTCTATGCGAACCCTGCTAACCATCTGGACAGAGAGCACTTCTGCGCCACTGAGGAGGAGTCAGGGCTCGACTACTGCACTGTGACTTACGACTGCGCA…	MATVLVGLFQQAGRALLSTSAEPQGEAAPLEEYVPLNYTFYANPANHLDREHFCATEEESGLDYCTVTYDCAYACYKWNASNGSDVEKIIAQVFMWLATACCFGNLFFYAYHYWKATTGWEEVYVSIVELCVTFIEIFHGKESPFKLYLSTGNKVLWLRYAEWLMTCPVLLIHTSNLTGMSPHYSKRTMALIVSDVGCLVLGVFAALAKIAWLKAVFFLLAVCYCAVTYYEAAKVYMEAYHTVPKGKCRMYLRLMAYIFFIGWSSFPIFMLIGPETFGHISSWTSITCHCIADIFTKNLWGLLGHQMRVEIHHHILIHGDLRKKQKISVAGNEVEVETFVDEAEAEEDDNVEKKSTAELASRKSFVVMRDQLKKKGINVKASLGPDGADDDEDDDDDEE…	yes	0.0054890	Mitochondrion	0.0019	other	the protein is expected to be localized to the eyespot-associated area of the plasma membrane (based on the localization of the Chlamydomonas reinhardtii homolog)
Carotenoid biosynthesis enzymes
CrtB	15-cis-phytoene synthase	NODE_4981_length_2334_cov_31.947484_g4182_i0	CCTGTTTGTCCTCTCCAGGCCCTCACTGTTCCGTTGCTGCGTTGCTGACTGCTACTTTGCCTTGGCTTAGCTGCGTCCAGATTTTCCTGGTCCTTATAAGGGACGCTGCTGCTGAGTCGCCTGCCATTGTCAACACGACCTAGAGCCGCACACAGCGCTGTGGCCGCATAGCGATGATTCCACCAAGCTAGGGAACATCAGCGTGCGGAAACGGAACGTCTTCTGCATATCCTTATATGTGCTTCTGGAGAGTGTGCTGTTCATAAGACCTTTCAAGCCTTCAACAACAGCCAACGGAAATGCAGGCTGAATGCAGCGCTGGAACTCTCGGCTCAATCCGAGTGCCAGCGTCTTTAGCCGTACGGTGCTATCATCATCAGTCTTCTTCTAGATCATCAG…	MQAECSAGTLGSIRVPASLAVRCYHHQSSSRSSGLTVRAALVGPDPRILSTSSSSQQLTSTSKSRGHAVEDAAMMRCIKLHQQHPNGINLPRRKWQTSLEEAYSLCGNITSEYAKTFYLGTQLMTPVQAKAIWAIYVWCRRTDELVDGPNASRITPKALDRWEERLESLFEGRPYDVLDAALTDTISQFPVDIQPFRDMIEGMRMDLVKPRYETYDQLYEYCYRVAGTVALMSMPVMGIDPAYKGPMERVYRAALALGTANQLTNILRDVGEDAHERNRIYVPLEDLDRFGIREKDVMTGMFTSSGKVDERWRAFMQFQITRAREYFHDAEAGVDFLDSKARWPVWSALILYRQILDAIEANEYDNFRKRAYVPKWKKMASLPAAFLRAVRPTSLL*	yes	0.5849901	Mitochondrion	0.7378	thylakoid luminal transfer peptide
CrtP	15-cis-phytoene desaturase	NODE_771_length_5328_cov_602.954916_g632_i0	CACGGCATGCTTCCTACAGCGATGACCAGCATTTTGCACCAGTACAATTAGCGACTGCACACAACTTCACCTGCAAAATGCTGCTCCAATCCAAGAGTGGCACGTTCATGAAAGTACAACTTGCTGGTCAGCCAACAGGCACTTGCCGACTTCACCGTGTGGTAGCTGCCGCTTCCATTCGCAGCCGGAAGACGTTGAATGTGGTGTGCAAAGACTTTCCCAAACCCGGATTCGAGAGTGCTGGCACCTTTAAAGAAGCAGCTGCGTTATCTACCAAGTTGCGAACAGCACCCCGGCCACACAAGCCTTTGAAGGTGGTAATTGCCGGTGCTGGGCTAGCTGGCCTGTCAGCTGCCAAGTATCTGAGCGATGCTGGACACATACCAATTGTTCTGGAGG…	MKVQLAGQPTGTCRLHRVVAAASIRSRKTLNVVCKDFPKPGFESAGTFKEAAALSTKLRTAPRPHKPLKVVIAGAGLAGLSAAKYLSDAGHIPIVLEGRDVLGGKVAAWKDADGDWYETGLHIFFGAYPNMMNIFKELNIEDRLQWKEHSMIFAMPNSPGEFSRFDFPNIPAPWNGVIAILRNNQMLTWPEKIQFAIGLLPAIILGQKYVVEQDALTVTQWMRKQGIPDRVNEEVFIAMAKALAFIGPHELSMTVVLTALNRFLQESHGSKMAFLDGAPPERLCQPMVDHFTAKGGQVMMNSRVKGIELNEDGSVKCFRLSNGQTVEGDLYMSAVPVDIMKLLRPPQWASMPYFQKLDGLEGVPVINIHIWFDRKLSTVDHLLFSRSPLLSVYADMSTT…	yes	1.768438	Chloroplast	0.5253	thylakoid luminal transfer peptide
Z-ISO	zeta-carotene isomerase	NODE_6277_length_2002_cov_9.073733_g5329_i0	ATACTATGTTTTGGTTGCTAGCCTGAACCTCGTCCACACGAACCGATTCGATTCCTGACAGGTCAAGCATGGCCGCGCTCGCCCAAACCCGTGTGCACGCCTGGGCACCCTTGAAGCGCGCAAGCTATGTGCTGCCTCTGCGCGCTATTACGGTAGCACCAACACCAGGCGGGAACTGCTTGCGTCCCTGCTTAGGCCACGCACTGCGGCCTACTCTCCGCCTACGCTGTACAGCAACCTTGAATGACCAGCAGGCTAGCACTCCTTCGCTGAAGGGCGAGGACGCTGCAGCCTTTGACTTCAGCAAGCAAAGCTTTGCTTCATGGGGCATTTTCTCTGTCCTGCTTACTGGTGTCATGGGTCTTGTTTACCTGGTTTGGCTTCAGCCTGGCACAGGAC…	MAALAQTRVHAWAPLKRASYVLPLRAITVAPTPGGNCLRPCLGHALRPTLRLRCTATLNDQQASTPSLKGEDAAAFDFSKQSFASWGIFSVLLTGVMGLVYLVWLQPGTGLADDYVAALESLTNHNPEITILLLLLVFAGFHSGMAGLRPYGEKAIGARAYRVLFALVSLPLAATAIMYFIEHRYDGTPLWDVRNVPGVHQLVWSLNFISFYFLYPSTFNILEVAAVDEPKVHLWETGIMRITRHPQMVGQALWCAGHTLWVGNSFMVAASLGLMAHHVFGCWHGDRRLRDKYGEAFDAVKSRTSVLPFQAILDGRQRLPPDYYKEFMRLPYAVVTVLTLGAYAAHGLMQQGGAEWLHW*	yes	0.0944038	Signal peptide	0.8791	thylakoid luminal transfer peptide
CrtQ	zeta-carotene desaturase	NODE_5421_length_2212_cov_19.039760_g4565_i0	TGCTTAGTTATTTATGTGTCGGTGGAACTTTCACGACCTGCAAACTTCAGAACAATCTGGCAAGCATCCTAGTCCTGGTGCCTGACTTGTAACTGCAGTCCGGCACCATGTTGGCCTGCAACAGGACTACCACAGGCGTGACAGCGCACAGCAGGCGTGCGCCTGTTCAATTGCTGCGCCTACATCCTAGATTGACTTCACTCTCTGGGTCTAGCAAGAGCCGTAAACCTACAGTGGCCATCTCGGCCGTGCCACACAGGGTCAAGGGTGCACCAGCAGGCCAGGATGTTGGACCAAAGGACGCACCCCTTCCATCGCTGTTCCCACCAGAGCCAAAACCGCCTGCTCCTGATGCCCCAAAGCTGAAGGTGGCCATCGTAGGGGGTGGTTTGGCAGGCC…	MLACNRTTTGVTAHSRRAPVQLLRLHPRLTSLSGSSKSRKPTVAISAVPHRVKGAPAGQDVGPKDAPLPSLFPPEPKPPAPDAPKLKVAIVGGGLAGLSTAVELLDQGYEVDIYEGRAWIGGKVASYVDRAGNHIEMGLHVFFGCYFNLFRLMAKCGVLGNLLVKEHTHTFCNIDGDVRELDFRLNVGDKKVGAPMHGLKAFFTTPQLSPTDKLANAMALGTSPIVKSLFDPEGGMRDVRALDGISFTDWFLARGGNRHSIDKMWDAIAYALGFLDCDHISARCMLTIFQFFATKTDSSVLRMLSGSPAERLLKPIAQYVEAKGGRIHTRTGCKEVLYKTCSNGEKVVTGLRVGNHGREQVITADAYVAALDVPGAKRLLPPAWRSDPFFDNIYRLKGV…	yes	2.5509164	Chloroplast	0.8048	thylakoid luminal transfer peptide
CrtL-b	lycopene_beta-cyclase	NODE_2096_length_3641_cov_9.455178_g1700_i0	TGCCTGTTCAATAAGCAGGCACAGTCACTACGATTCACACCGCCCCTGCGTATTGCATCAAAGGCCGTGTCTTGTGACGCTATTGTGCAGCAAACCAGTCCTAACGCTGCTGCAAGGGCAGGACTGAGCGCTGGTCCAGGTTGATAGCACTTTGTACAGAGATTTGTATAGCAACCATGCGGGCTGCAAGCCATGCTTTAACAGCGCAACGCACTTTGAACAAGGCAGCCCCGCTGTCCATGCACAGCAGACCACCCTCCTGCCCTGTTACAAGCACCAGCAGCACCAGCACCGGCAGCACGTCATCGTGTCTCAGGGAGAGGGTGCTGCCAAGGAAACCGACTAGACAAGTAGCGCACAACAGCATATCCCAGTTATCAACTGCACCAGAGCTACGAG…	MRAASHALTAQRTLNKAAPLSMHSRPPSCPVTSTSSTSTGSTSSCLRERVLPRKPTRQVAHNSISQLSTAPELRAAGHTQQYYRESAPWPTPEEIPVQYHNLDSQPVVDFVVAGAGPSGVTVAERVAAAGFSVCVVDPEPFSPWPNNYGAWVDEVEAIGLEDCLEIIWSKAKVWLQSGPGGEKFLPRPYGRVDRPTLKRKLLGRCAANGVTFLKAKVESVTHSGGLSTVVLSDGRHISSGLVMDATGHVRKLVQFDRKFDPGYQGAYGIMAEVESHPFEVDTMLFMDWRDDYAQGQPEMRGAVKARPTFLYAMPYSPTKVFLEETSLVARPAVAFPELKERLEARLKWLGIKVTKVEEEEYCVIPMGGALPAHPQRVLGLGGTAGMVHPATGFMLSRTL…	yes	1.138633	Chloroplast	0.3742	mitochondrial transfer peptide
Plastoquinone biosynthesis enzymes
HPD	4-hydroxyphenylpyruvate dioxygenase	NODE_4022_length_2644_cov_8.572254_g3342_i0	GTCTCGCGCCGTTGAGCACGGCAATGTATCACTATTGCCATTGCGTCTGTTCTTTCTTGCTTAAGTGGACCATACTTTCCGTTACTCGATCAATGTTGACTTCCTCCTCTGCTTAAGTCCACTTCAACGCCTACTTCGTTGAACATAGCCAGCCGTGGGTTTGGGGGGCCCGCCCTCCCGATCCCAGTAGCTAACTAATAAGAAATGCTTATGAGACAACGTTGTAGAGTAGCAACACGAGCTTCTCACGGGGCACAGACCGCCAACGCAAAACTCAAGTTGGTGGGATACAAGAACTTTGTCCGCCACAACCCACGGACGGATAAGTTTCCGATCCACCGCTTCCACCACGCAGAGTTTTGGTGCGCGGATGCCACTACAACTTTCAAAAGGTTCCAG…	MLMRQRCRVATRASHGAQTANAKLKLVGYKNFVRHNPRTDKFPIHRFHHAEFWCADATTTFKRFQHSVGMTLVAKSDQSTGNSHYASYVLQSGELVFAFTAPYSPSVASNSSTVPLPHYSHEQAFQFNIKHGLGVRAIGLTVDDATQAYEVAVANGAVGVLPPTRLLSPPSQPSQSSYSSAPQQQQQSHQQQQQDQVISEVKVYGDVVLRFVSGAFKGPFLAPYTPVTDSPRISYGIKRVDHAVGNVPKLVEALEYIMGFTGFHEFAEFVAEDVGTLDSGLNSMVLANNNEFVLLPMNEPTFGTPRKSQIQTYLEQNEGAGLQHLALLTDDIFATLREMQSRSAYGGFEFMPRPSDAYYRSLPDKVGPALTPAQYAECERLGVLVDRDDQGVLLQIFTK…	yes	1.8290006	Chloroplast	0.0002	mitochondrial transfer peptide
HST	homogentisate prenyltransferase	NODE_7832_length_1686_cov_9.519853_g6678_i0	CTCGTTGCGCTCAAGCATCAAGCAATGTGAGTAAAAATCTCGCTACAACATCCAAGCCTACCGCACCTCACCCATACGATTCCCTGACCCCCAGCAACATGCAAACCTCCAGCTGGGTAGGCTGTCAACCAGTGAAAAGTTCCAGTCTACATCGCACAACTTCCTTTGCCAATATAGTATCAAGATCGAAATCCCAGGGCCGGCAGCTCACACAGCATTATCCGCAATCTCGGTCTTCATCCGTTGCCAGCTCTGGTGGCAGCTCATCGCCTCTGCAGAAGGCTGTTTCATTTCAACAAGCCTTCTGGAAGTTTCTTAGGCCACACACCATCCGTGGCACGGTGCTAGGCACTGCAGCAGTGACATCACGTGCTCTCATTGAGAACTCCCACCTGATTG…	MQTSSWVGCQPVKSSSLHRTTSFANIVSRSKSQGRQLTQHYPQSRSSSVASSGGSSSPLQKAVSFQQAFWKFLRPHTIRGTVLGTAAVTSRALIENSHLIDWGLLPKALVGLLALLCGNGFIVGINQIYDVSIDKMNKPFLPIASGELTLMAAWVLCLGLATTGLTLVTRNFGPLITSLYGLGLFLGTIYSVPPFRLKQHAVPAFIIIATVRGFLLNFGVYHATRAALGLPFQWSPAIGFITGFVTVFAVVIAITKDLPDVEGDKANNIKTFATEMGVKAVSLMSVGLLLANYSGAIYLAAAFSLSFNTKVMAPAHVALAAVLLLRTKKLDAGGYSKSAIQDFYSWVWNLFYAEYVILPFI*	yes	1.4176434	Chloroplast	0.8855	thylakoid luminal transfer peptide
VTE3	MPBQ/MSBQ methyltransferase	NODE_6252_length_2007_cov_9.455056_g5309_i0	CTTGTGACGCCACGCCGCTGTCCGTGGATGCAAATTTCTTCTGTCACCCTGACCCAGCTGCCCTTTGACCAGACCACTACATTGCCACATTGCTTGCCATTATGCTTACCGACAGCAGCGCACAATTGAACACTCGCGCGCCTCATATCTGCGGCAACAGGGCTTATAGGTGCAGAAATATTGTATCATCACAACGCAGCCAATGTACGCCCCGAGTAACTGCTCTCCCACATCCAGACATCGCACCGTCCACTAGTGGTAGTCCACACATCCTACAGCAGGTGTGCGATGCCAGCCTCACGCACCAACTCTCGAACCACGCCACGAACCCAGCGGCTTGGGCAGCAGCCGCAGGCCTTGGGCTAGCAGCGTATGCTTTGAAACGCTCTTTTGAGTCTG…	MLTDSSAQLNTRAPHICGNRAYRCRNIVSSQRSQCTPRVTALPHPDIAPSTSGSPHILQQVCDASLTHQLSNHATNPAAWAAAAGLGLAAYALKRSFESGSRAYKGNVGDEYDAWTQEGVLEYYWGEHIHLGYYTDEQRSKGSFKANFKEAKYEFVRQMLQFSKTQQVTKVLDVGCGFGGASRMLASMHPQAQVTGITLSPKQVERGTQLAQQRRLSNVEFKVMDALAMSYPDNSFDLVWACESGEHMPDKKKYIDEMTRVLKPGGTLVIACWCQREEGPEAPLTPQERRELQFLYDEWAHPYFISIQDFARLMQGTGQLGGVETSDWTPQTLPSWRHSIVVGAQDPWFVVARPHLWYKVLRDAVTLERMHRAFASGLMQYGMMRATKLLPEAGAGAGS…	yes	0.6612836	Chloroplast	0.5014	thylakoid luminal transfer peptide
PTOX	plastid terminal oxidase	NODE_3899_length_2688_cov_121.187950_g3230_i0	CCCAGCCCTCAGCTTGCGACCCGACGAGTATTCTTTTTCACCCACGCTTGTCTCAGCCGACTGCTCACAGTTGGGTGGCAAGGGTGTCAACTATTGTCAGTGTGGTATAACCTGTCAGAGAATCCCTTTCAGCCCCTCGCAGTGGCACAAGTGTTGCCTCTGCCTAAACACTTCCTTAGGCGTATTTCCCTCTGACACCCAGCCCTCAGCTTGCGACCCGCCGTTCCCCCATTGGACAGTTGAAGGAGACGATGCTGAAGCAAACGTCCAGGCCAAGCGTGGGGTTGTCGGTGCAGCGTGCACCCACTCTGCCATGCCGGATCAACAGGCGTCCCCTAGCGCCATGCCGTCAGCGCAGTATTGCTCGCGTGGCCGCAGAACCATCAGGGCCGTCACCAA…	MLKQTSRPSVGLSVQRAPTLPCRINRRPLAPCRQRSIARVAAEPSGPSPKIAEVSPEPEPRVFVDRDGNKIQVLAVDYGFRSGAGRLYEEHYGEVPSNAWELAKANFRTEWRAMRQHFRFNDLGQRLQESPPKGWLKKARGYSRLALITSVAKLDAALERSGALAKLEEPPRQQTPEWVEVKSKLSQLTLDNAAVIHREHARVAKDGELDTPWVVKAAFWALCWVMDLMYEGKPIQKFWVLETVARIPYFAYISILHLYESLGLWRAGAELRKVHFAEEWNEMHHLQIMESLGGDQSWFDRFFAQNAAILYYWVLIGFYVVSPKAAYNFMERVELHAFDTYAEFVVENEELLKTIPPPMVSCNYYLTQDLYLFDEFQTGRKGNPRRPPCRNLLDVFRNI…	yes	1.7923046	Chloroplast	0.9365	thylakoid luminal transfer peptide
Thylakoid-associated proteins
TatA	sec-independent protein translocase protein TATA, chloroplastic	NODE_3495_length_2854_cov_21.336185_g2871_i0	CTCAGTATGCTGACACTTTCCACTGCTCCACACAGTTTGTTGCGGACAGCCCTAACTTGCGCACAACCCCAGTTGTGCAGATCCTCAGTTCCTCACTCACCAGCAGCTGACTCTGACATGGACTGACTTCATGGACACAGTTGCGTCTATGCGTCCCTTCCTGTTGTATACATGCACTGTTCGGATCAATGCTTCTGAGCGGGCGCTTGTGAGCTAGCATGTGCCATGCAGTCTGTGTCGCTGGCAGCTCCCTGGGTAACGGCACCTTGGCACGGTCAGCCATTTGCATCATTTCACAAGGGATTGGTGCTGCTGGCACTGCTAACATTCTCCAAAGCTACATTGAGTGCACCCGCGGATGGACTGCCCTCCACGCTTCAGCTGCCCATCCATCATCGA…	MALSMQKLGTACPRASACCRPAPQPGLARVSVVHSRPANQVRNRQVTCQGIFGLGLPELAVIASVAALVFGPSKLPELGKGLGKTVKSFQSAAKEFEAELKAAAKNDEEKDPDPDAKKPEQHGEP*	yes	1.9772111	Chloroplast	0.9418	chloroplast transfer peptide
TatB	sec-independent protein translocase protein TATB, chloroplastic	NODE_10931_length_1186_cov_8.774846_g9424_i0	TGCAGAGGAACCGCATCCAAGATACAGGCCAACATGCAGTGCTCAGTGCAAGGTCCAATTGGACCTGTAGGACGCAGCGCAACCCCAGCTGCGTGCAGCTGCTCGTCGACAAATGCTGCGCTGATACAACGTCCATATCGTCTAAATGTTCGGCCTGCACCATTCCACAGCCATCAAGGAAAGGCGCTGCTGCTTCCCGTTCCTATCAGACAAGGATTCAGCACCTGCTTGCCTCATGGAAGTTCAAGACAAAAGGTCGTGACAGGGGCTTTCTTTGGTGTGGGTGCTCCAGAGGCAATCGTGATAGGCATGGTCGCACTCATCGTCTTTGGGCCCAAGGGGTTAGCTGAGGCAGCCAAGAGCCTAGGCAAGACGCTGCGGTCCTTCCAGCCTGCCATC…	MQCSVQGPIGPVGRSATPAACSCSSTNAALIQRPYRLNVRPAPFHSHQGKALLLPVPIRQGFSTCLPHGSSRQKVVTGAFFGVGAPEAIVIGMVALIVFGPKGLAEAAKSLGKTLRSFQPAIREITEVSSELQGTIAKELGLDEVRGAARPGVRPAPAPAPKPSRSQVLAKMSVAELEAELTRAKAAEQAEFDRRMKEIKDEEAVKNGKQQDPSTTSSNVQ*	yes	2.7498492	Chloroplast	0.8175	chloroplast transfer peptide
TatC	sec-independent protein translocase protein TATC, chloroplastic	NODE_7114_length_1822_cov_10.387479_g6052_i0	CTTTCAGACTACAACCAAGCTCCACCGAGCTTTGATTACTCAATTCTTTGTAGCACATGCCCACAGTATACTGCAGCATGCTGCAGAGAGCTTTGTCCCCAGCCCGAGTAGTAGAACATGCTGTTCCTAGACCCTTCACTAGTACCTTAGCGCCTCTTAAACAGCATGTCCGTAGCCACCATCGAATACAGTGCAGGGCTGCAGGTGGCAAGCAAGGCACAGGCAAATCCTCCAAAGGCATCTGGGAAGGTACATTTATGGAGAAGTTTGTCCACCCTGAAGAGGAGATGCCTGAAAACATACCCATGCCTATCTGGGACCACTTGGACGAACTCCGTGAACGCGTGATCTTGGCTGGTGGATCAACAGCAGTTGCTGTCCTCGCATGTTTCTGCTTCT…	MPTVYCSMLQRALSPARVVEHAVPRPFTSTLAPLKQHVRSHHRIQCRAAGGKQGTGKSSKGIWEGTFMEKFVHPEEEMPENIPMPIWDHLDELRERVILAGGSTAVAVLACFCFSKELVVFLEAPVADAGVRFLQLSPGEFFFTTLKTAGYAGILLSAPTVLYQIIAYVVPALTKAERQFLAPVVFGSSILFYFGLFFSYEVLTPAALNFFVSYADGAVESLWSIDQYFEFVLVLMLSTGLSFQVPVIQVMLGQLGLVTSQQMFAQWRYVVVGAAVAAAVLTPSTDPFTQTLLAVPLVGLYLGGASMVRLMEQNKLARTT*	yes	0.7629211	Chloroplast	0.7404	chloroplast transfer peptide
cpSRP54	signal recognition particle, chloroplastic	NODE_21003_length_425_cov_2.430851_g19097_i0	AGCCGCTGGCCTGCGCCACCCTCTGCCTGCGGGCTGCGCTCTGCGCCAGGAGGCTGGGGCTGGTGCGCTCCTCCTCCTCCATGGCCCGTATCATGGCCTCCGCCCCCCTCAGCTTCTTCTCAAACTCGTACAACTGCTGCTCGCTGACCATGTTCATGCCCGGCAGCATCCTCAGCGCCTTGAGCCCCCCTATGTTGGAGATGTTCTGCATCTGACGCAGAAAGTCGTTCATGTCGTACTGCCCGGCCAGGAGGCGGGCTGTCTGTGCCTGCCGATCCTCAGGCTTGATGCTGTCCTGCGCCAGCTTGGCGTCCCTGCCCTTCACCAGCCCCACCACCCGCTCCAGGCTGCGCCCCAGGCTGTCAAACAGGGAAGAGCAGGGAGCGGGGGGTCCACGGC…	AQHRHLGRGRGPPAPCSSLFDSLGRSLERVVGLVKGRDAKLAQDSIKPEDRQAQTARLLAGQYDMNDFLRQMQNISNIGGLKALRMLPGMNMVSEQQLYEFEKKLRGAEAMIRAMEEEERTSPSLLAQSAARRQRVAQASG	truncated at both ends	-	-	-	-
cpFtsY	signal recognition particle receptor, chloroplastic	NODE_46542_length_185_cov_0.764706_g44625_i0	GGAACTCTCAGGCTTGATTGGTGCAACATGTTGAGGCTCTGTAGTGCCATCCAGCACCAGCAGCTCCTCGTCCAGCTGCCCCTTCACCACTCCCCCTACTCCCGCCCTGCACCCCATCAGCTCCTCCATCAGGCCGTATAGGCATTGGGCTGGGTCGACCAGCGACGTCGTCACGTCGATCATGC	MIDVTTSLVDPAQCLYGLMEELMGCRAGVGGVVKGQLDEELLVLDGTTEPQHVAPIKPESS	truncated at both ends	-	-	-	-
ALB3	inner membrane protein ALBINO3	NODE_4304_length_2544_cov_5.181563_g3586_i0	GCCATCCTTAGAGTGCAGATCAGATTTTGCACACAAGCCAAGCAGCACTTGAGTCAGTCACCTGATCAATTTCTTGGCTGCAGGCTCTGACCACGAGTTGTTCGTTGCCATCTAAGCCACCTCTGATGGGTCGTGTGCTCGGTGCAAACATCTAAAATACACCGACAGTAAAGCCATAGTGCATCAGCACAACGAGCCCATAGGTTTGCCCAAGTCAACCAGCTGGCTACAATGCGGTGCTGCAGCATGCACGGCAGCAGCAGCAACACTGCTCAAGCCAGGCTGGGCAGGTTGAGCCACGCCCCATTTCTACCAGCCCGTTTCCCAGGATGCAAGGCCAGGTTGAAGGGCAGAGGCTTGTGTGTTGTACCCAAAGCTGCCATAGAGCACCAAACTCTC…	MRCCSMHGSSSNTAQARLGRLSHAPFLPARFPGCKARLKGRGLCVVPKAAIEHQTLLTSLSSLSDALHHAPATASHLLSTLRDMAASHHLSLTSLRDSLTSLAAKHHLPLPLPQAALPLDMPPGFDQAAATAQQQLQTAVASAQQQLQETLGAAQEGLGPTAQAALSSAHERLHSALSAAQQQLLELQSATDAARQAAFSSAQEGAREVASAAQEGAQAAASSAQEGLQGAVAGAQHQAEVAVASVQEGLLSAMSAAQQQMQAQGGVQSVIEATQTQAHAALDAAQSQAHAAAVAAQQQAHAVAVAAQQQAQAALEAAQQAAAVAQQRALEAGASAQEGLQAALEAARQALAQQLHAFGPTATASDAVAPASADALQGLQLGAGVGVGVQDLGPAAAAA…	C-terminus truncated	0.9820672	Mitochondrion	0.0522	other	long unusual non-conserved N-terminal extension of unknown function
SecA1	thylakoid SEC translocon, subunit A	NODE_1745_length_3947_cov_698.324525_g1413_i0	CCTGCTGCCATGCCCTGACGCAAGAAACAACGTGCCACAATGCTGCTCAACACCGGGCAGCTGCAAGCTGGTCGGCAGCATGTCTTCTGCAGCACCAGGCATCCAGCGCCTTTCAAGCCAGCCAGGGTTTCGCGTAAGGTCTTCAAGAGCATCAGCAATAGAAATGAAAGCACCGTCAAGCATTCTGACACCGTCAACTCGGCAAAACCGCTCAAGGCGACACCTGACAAGTCAACTCCGCAGCCAAATCAAGTCCTGGCAAACATGCTCAGTAGACTGACCAGCATCTTCAGAAATGACCCAGCCGAAGCCACTAGAAAGAAGTATCAGTCCAGAGTTGACCAGATCAATGCATTGGAGCCCAAGATGCAGGCCATGTCTGACCAGCAGCTGAGGCAG…	MLLNTGQLQAGRQHVFCSTRHPAPFKPARVSRKVFKSISNRNESTVKHSDTVNSAKPLKATPDKSTPQPNQVLANMLSRLTSIFRNDPAEATRKKYQSRVDQINALEPKMQAMSDQQLRQKAVELKERVGKGESLDAILPEAFALVREASRRVLGLRPFDVQLIGGMILHEGQIAEMRTGEGKTLVATLPCFLNALTGRGVHVVTVNDYLARRDSEWVGQVHRFLGLSVGLVQSNMSSEARRAAHHCDITYITNSELGFDYLRDNLAQTPQELVLRSDSPFHYCVIDEVDSILVDEARTPLIISGPSDRPSDKYYKAAKLAAALTRDVHYTVDEKQKNVMLTEDGYEAVEDVLQVADLYDPRSQWASYMLNALKAKELHLRNAHYILKGGEVIIVDEFT…	yes	0.9569143	Chloroplast	0.3151	mitochondrial transfer peptide
SecY1	thylakoid SEC translocon, subunit Y	NODE_4417_length_2506_cov_6.684168_g3681_i0	GGCTGATGGTTGAGTGTGATGGCTGTTGAGTTGAGTGAGAATAAGGGCCTGCCGTGCGGGCGGCTAGGTCGAATGCTACAACTTCAGGCTGGATTTACAAGTCAAAGTTATCTGGAGGAGCCTACACGTGCGGTTGATGCAGTGCTGGATCAGAGTGGCCATATCAAAGCCAGCATTCCAGCTTGGTTGAGCTTGTCAGCCTACCTCCCCTACCTTGCGCGGTACGATATCGTCTGGGCCTCACTCCATTTGCACTCTGCTCTTGTAAAATGTTAGTACCCCATCCAACTTGAGGCAGAGGGCCAACATCCCGCAACCCTCACTGCACCAGTGCGCAACACATGCCTCAATGCCTTCAGCAAGACCACACCCAGCCAAGACCGCAACTGGACACGCCAA…	MASLASHTPWKRCCLTSKSTPCQWTSALRPSRPPRLLNLAAPQASSRGESEPSETSTASRPRAPAAAFGKSTSQPRPSTSMPSDTSTNTSTSSRDNATPSPSSSTSSSTNSKNPIFSRPKNSSSSLSPLSQDDDAFSLQDFLSSSLPKKIGALLALIVFSRVGVYVRLPGVDVDSFAATLQASGLMSYLDSLAGGSISKVGIFSLGIIPYINASIVLQLMAAAVPALKRMQREEGAQGRALFAYYTKLLSFAFAVAQALGQLSYIRPYVDDFSPSWLAGSATALVAGSLALVYVADTISELKLGNGASILIFANIASSLPASLGALLGQSTDSSAATIYALSFLATTLGVVYVQEAERRIPINYSNRYSVGRLARQSYLPFKVNATGVMPLIFASSILA…	yes	0.4148135	Mitochondrion	0.5942	thylakoid luminal transfer peptide
SecE1	thylakoid SEC translocon, subunit E	NODE_808_length_5252_cov_101.970017_g663_i0	GCTTGCCAAGACTGGTTCAGAGAAGTCTTAAACCAAGGCAGCTGATTTAAGTGCCCTAACTAGCTTGTTGTGCAAGTCTGAACCAACTACACTCCAGTACTGCATGCCCTGAAAAAGCCTAATGCTCCGGTTAAAGCTATGTAGAGGTGCCCAGCCACCATCATTTTATCTAAGCTGTTCAATAAAGCAGGCAGTACAATTACAGCTCTCAGCCAGAAGGTGCACTTCTCGCAGACGTCATGTTACTGCTGCAGCAAACGGACAAGACCAGGAAGACAAGAAACTGTCAACAAATGTGCTGAGCAAACTTGCAGGCCCTCACCGGCAGCAGCAGAACACACCAAGCAAGAGCTCCATGCAGGGTGCCCTAGAGGAGGCACAACTCATAACCTGGCCGCG…	MLRLKLCRGAQPPSFYLSCSIKQAVQLQLSARRCTSRRRHVTAAANGQDQEDKKLSTNVLSKLAGPHRQQQNTPSKSSMQGALEEAQLITWPRPQKAFTDMVLVIALVVLSGAMLFGVNMLLTETSEWFYH*	yes	1.2060666	Chloroplast	0.1099	mitochondrial transfer peptide
VIPP1	vesicle-inducing protein in plastid 1, thylakoid biogenesis protein	NODE_5081_length_2309_cov_39.436726_g4273_i0	CGTGGACGGACGTCGTCACAGGGCATATCACTGTGCGGAGGACATCGGATGTGCGACTCAAGTGCGTCATGGTGCAACTGCCGGCAGTGCCGGTGGCCGCCGTGAGCAGAAGGCATGGGCTCAAGGTAGACTACATCCAGCTGCAGCGCATCACGGCTGGGGGCAAGACCAAAGGCATGGGATCACCAGCAGATCAGCGGTTGTCTAAATCGCTCAAGGGAGGCATCGGCAGCGCTGCAGGGGGTGCCAAATAAACGAAGTGGAACATCCACCACTGAGGGGTTGGTATGGATGGTGGTTCACTGCGCTAGAACCCTGGCATACGAGCCTTGTATACTATCAGCATGTGCAATTGCAAATGCAGAACGGCCTACTGCCGTAGTACATAAGGCCTTTTGA…	MALRLQQRCSSRASSSGRCTSSTTRLLVPSRLVVGRPSTSRRVVSVQANLFARIIRIVKSLTNQAVSAVEDPERLLDQVVTDMQEDLIKMRQASAQVMASQKQIEAKYKQAQATADDWLRRAELAVQKGEDDLAKEALKRRKAYQDNATQMKTQLEAQQKAVDQLIANTRVLENKLAEARSKKDTLKARAASAKTSQQIAEMVGSLNTSSAVSAFEKMEEKVMAMEAQAESTAVLVGGDGLDQKFAMLENGTVEDELAALKKGMLVGSAQPAAALPAGRPIKDALDLELEELRRKARE*	yes	3.9898313	Chloroplast	0.1434	mitochondrial transfer peptide
FZL	FZO-like, thylakoid biogenesis protein	NODE_24538_length_333_cov_1.098592_g22621_i0	GGTTGGGATGCGTCTGGTGGCCTGGGCTGCCTTACCTCCTTGGACCTGGGGCTGCTGCAGGATGAGCTCAAGAGGCTGGACCAGCCGTTCCTGGTGGCCGTGGTGGGCGAGTTCAACGTGGGCAAGTCCAGCTTGATCAACGCCCTGCTGGGGGCCAGGCACCTCAGCGCGGGTGCGCTGCCCACCACCAACGAAATCACACTTCTGCAGTACAGCGAGGACCCCTCCCAGCTGCACCGCAGCCATCAGGACCAGGACGGCTTAGTCACCCGCTTCCTGCCCTCCCCCCTGCTGGGTGCCATGCAGCTGGTGGACACGCCGGGCACCAATGTC	GWDASGGLGCLTSLDLGLLQDELKRLDQPFLVAVVGEFNVGKSSLINALLGARHLSAGALPTTNEITLLQYSEDPSQLHRSHQDQDGLVTRFLPSPLLGAMQLVDTPGTNV	truncated at both ends	-	-	-	-
THF1	thylakoid formation protein 1	NODE_21974_length_395_cov_13.812139_g20061_i0 + NODE_24651_length_330_cov_7.195730_g22734_i0	TGAAAAACGCATCAGCACACGAGCTCCGCTGTGTTGCCCTATGTAGTGTTCTGTGCTTCTTGCATTGGAGGTTGGTGCTGCCATCATGCAGGCCCTGAAGTCGAACTGCAGAGCCTCGCAATGGACTTCCATACCAAGCAGGCCCAGGGTGAGCCCACCCAGAGTATCACTCCTAGCAACTAGGGCTACAGTGGTCAAAGCTCGAGCAGCGTTTGCTCCCCCCACTGTGGCCGAAACCAAGCACAAGTTCCTGTCAGCCTACCGCAAACCCATCCCCTCAGTCTACTCTAACGTACTCCAAGAGCTTCTAGTAGCGCAACACTTTGTTAGGCACAATGCTGACTACAAGTACAACGATATCTACGCCCTAGGCTTTGTCAGCGTGTTCGACGAGANNNN…	MQALKSNCRASQWTSIPSRPRVSPPRVSLLATRATVVKARAAFAPPTVAETKHKFLSAYRKPIPSVYSNVLQELLVAQHFVRHNADYKYNDIYALGFVSVFDEXXXXXXXXXXXXXXXXXXXXXXXXXXXXXXXXXXXXXXXXXXXXXXGLVPEEGGSDLQAALAAVAQEAQAGTFCHNRFFAIGLFRLLELTGATEPSALERLVRAVHVRQEAVNRDLLLYKGMLSKLAAAKELAQEAVERERKKAVERQAERKARR	C-terminus truncated, internal gap	2.6703413	Chloroplast	0.929	chloroplast transfer peptide
SCO2	snowy cotyledon 2, thylakoid biogenesis protein	NODE_9847_length_1336_cov_6.850816_g8456_i0	CGCTTCTAGATGGATGTGAGCCACATAGGCTGGACCCTTGGCCTCACATATTGTGCCAGATGGAATAGAATAGCAGGCGTTATGACACGTTATTCTCAGATGTCAGCAGAGGCATTCATGTGATGCCAAGTCCCTAGCACATGTTCAGAGTATATAATATATACAGTATGCGATATATGTCAAGTTGTGAACAACATTCACCTTACCCTGAAACCAAGTTCTTTTATCCATAGACCGCAGAGTCATACCTAGATCCGTGCAGGCCACTCAATGCACGTGGCAGGCTGCAGCAAATGGGCTGCAGCATGCCGCAAAGTGCACCTGAGGCGGCACATGCAAGGCACCCCAATCCATCCAATGGATAAATAATATCACTCGCAGGTAACACATTTTCCCATC…	MSVGGAQQARPVQAAVRPAVVSSARPLARRSMAKPVASTSEGSSSHSAKNTQGLSLFTPYRSLPPEGQMLNAKELTADQAGRPHGYVYEVKCKSCFGTGLARGSGRRGGRGRLATCMSCTGLGFVRMTTLEPPPTAASNEGNESGPFTFLRPEPEPNH*	yes	3.8368455	Chloroplast	0.6071	thylakoid luminal transfer peptide

### Sheet: Table S2
Table S2 Comparison of GC content, number of imperfect palindromes and potential quadruplex-forming sequences in selected organellar genomes.
Abbreviations: IPs - imperfect palindromes, PQS -potential quadruplex-forming sequences, % GC - GC content of the genome; % GC (CDS) - GC content of exons of protein-coding genes.
Organism name and genome NCBI acc. nr.	organelle	higher taxon	length (bp)	PQS	PQS per 1000bp	% GC	% GC (CDS)	IPs
NC_031359.1 Corchorus capsularis*	mitochondrion	Embryophyta	1999595	2258	1.1	43.47	42.2	6272
NC_018554.1 Malus domestica	mitochondrion	Embryophyta	396947	654	1.6	45.4	43.1	1358
JF338143.1- JF338147.1 Selaginella moellendorffii***	mitochondrion	Embryophyta	261212	4066	15.6	68.2	62.8	1343
NC_027264.1 Saccharomyces cerevisiae isolate NCYC3594	mitochondrion	Fungi	78917	35	0.4	16.1	24.2	5946
EU760701.1 Volvox carteri f. nagariensis strain UTEX 1885	mitochondrion	Chlamydomonadales	29961	9	0.3	34.5	39.0	427
NC_026573.1 Chlamydomonas leiostraca strain SAG 11-49	mitochondrion	Chlamydomonadales	14029	10	0.7	39.0	38.2	94
AY062933.1 Polytomella parva strain UTEX L 193 chr1	mitochondrion	Chlamydomonadales	13135	4	0.3	40.6	39.8	58
LC516061.1 Volvocales sp. NrCl902	mitochondrion	Chlamydomonadales	36276	73	2.0	42.0	35.7	420
NC_001638.1 Chlamydomonas reinhardtii	mitochondrion	Chlamydomonadales	15758	10	0.6	45.2	45.0	69
NC_044670.1 Haematococcus lacustris strain UTEX 2505	mitochondrion	Chlamydomonadales	124604	656	5.3	51.3	30.7	2731
NC_026572.1 Polytoma uvella strain UTEX 964	mitochondrion	Chlamydomonadales	17411	42	2.4	55.0	58.5	19
EF645804.1 Polytomella capuana strain SAG 63-5	mitochondrion	Chlamydomonadales	12998	17	1.3	57.2	56.5	50
OM479424.1 Leontynka pallida AMAZONIE	mitochondrion	Chlamydomonadales	104812	1588	15.2	62.6	63.3	1089
NC_012920.1 Homo sapiens	mitochondrion	Metazoa	16569	109	6.6	44.4	45.0	40
KT997966.1-KT997976.1 Leucosolenia complicata**	mitochondrion	Metazoa	16614	113	6.8	59.6	71.2	174
NC_042491.1 Picocystis salinarum	mitochondrion	Picocystales	41858	283	6.8	67.7	67.9	355
NC_005926.1 Pseudendoclonium akinetum	mitochondrion	Ulvophyceae	95880	57	0.6	39.3	38.4	683
NC_023293.1 Plasmodium chabaudi	plastid	Apicomplexa	29623	0	0	13.7	11.5	1632
AY835431.1 Pseudendoclonium akinetum	plastid	Ulvophyceae	195867	67	0.3	31.5	32.8	2581
KX828177.1 Polytoma uvella strain UTEX 964	plastid	Chlamydomonadales	230207	9	0.0	23.6	58.5	7409
NC_005353.1 Chlamydomonas reinhardtii	plastid	Chlamydomonadales	203828	167	0.8	34.5	32.2	2222
MK434916.1 Malus domestica cultivar M9	plastid	Embryophyta	159926	139	0.9	36.6	37.7	1336
OM479425.1 Leontynka pallida AMAZONIE	plastid	Chlamydomonadales	362307	35	0.1	37.0	34.7	10862
LC516060.1 Volvocales sp. NrCl902	plastid	Chlamydomonadales	176432	686	3.9	40.1	34.7	1590
NC_032109.1 Chlamydomonas leiostraca strain SAG 11-49	plastid	Chlamydomonadales	167394	291	1.7	42.5	40.4	1575
GU084820.1 Volvox carteri f. nagariensis strain UTEX 2908	plastid	Chlamydomonadales	461064	3164	6.9	42.8	31.4	7306
MG677935.1 Haematococcus lacustris voucher UTEX 2505	plastid	Chlamydomonadales	1352306	9 281	6.9	49.9	38.2	21288
NC_013086.1 Selaginella moellendorffii	plastid	Embryophyta	143780	503	3.5	51.0	50.5	561
NC_018569.1 Trebouxiophyceae sp.****	plastid	Trebouxiophyceae	149707	639	4.3	57.7	56.3	817
* the largest reported mitogenome
** the highest GC content in exons of mitochondrion-encoded protein-coding genes
*** the highest total GC content of mitogenome + PQS per 1000bp
**** the highest total GC content of plastome

### Sheet: Table S3
Table S3 Strong codon usage bias in the mitochondrial genome of Leontynka pallida.
Gene	nad1					nad2					nad4					nad5					nad6					cob					cox1 (exons)
		GC %	63.4				GC %	66.5				GC %	62.9				GC %	64.0				GC %	64.7				GC %	61.6				GC %	61.3
Total Codon Freq	Codon	AA	% of AA	Freq		Codon	AA	% of AA	Freq		Codon	AA	% of AA	Freq		Codon	AA	% of AA	Freq		Codon	AA	% of AA	Freq		Codon	AA	% of AA	Freq		Codon	AA	% of AA	Freq
1	GCA	A	0.0%	0		GCA	A	0.0%	0		GCA	A	0.0%	0		GCA	A	1.5%	1		GCA	A	0.0%	0		GCA	A	0.0%	0		GCA	A	0.0%	0
164	GCC	A	75.0%	24		GCC	A	50.8%	33		GCC	A	52.5%	21		GCC	A	56.7%	38		GCC	A	34.8%	8		GCC	A	54.8%	17		GCC	A	50.0%	23
110	GCG	A	18.8%	6		GCG	A	41.5%	27		GCG	A	40.0%	16		GCG	A	35.8%	24		GCG	A	56.5%	13		GCG	A	25.8%	8		GCG	A	34.8%	16
29	GCT	A	6.2%	2		GCT	A	7.7%	5		GCT	A	7.5%	3		GCT	A	6.0%	4		GCT	A	8.7%	2		GCT	A	19.4%	6		GCT	A	15.2%	7
45	TGC	C	1	9		TGC	C	1	5		TGC	C	85.7%	12		TGC	C	76.5%	13		TGC	C	1	2		TGC	C	1	1		TGC	C	1	3
6	TGT	C	0.0%	0		TGT	C	0.0%	0		TGT	C	14.3%	2		TGT	C	23.5%	4		TGT	C	0.0%	0		TGT	C	0.0%	0		TGT	C	0.0%	0
45	GAC	D	75.0%	6		GAC	D	62.5%	5		GAC	D	57.1%	4		GAC	D	93.3%	14		GAC	D	1	1		GAC	D	83.3%	5		GAC	D	83.3%	10
12	GAT	D	25.0%	2		GAT	D	37.5%	3		GAT	D	42.9%	3		GAT	D	6.7%	1		GAT	D	0.0%	0		GAT	D	16.7%	1		GAT	D	16.7%	2
0	GAA	E	0.0%	0		GAA	E	0.0%	0		GAA	E	0.0%	0		GAA	E	0.0%	0		GAA	E	0.0%	0		GAA	E	0.0%	0		GAA	E	0.0%	0
52	GAG	E	1	10		GAG	E	1	5		GAG	E	1	10		GAG	E	1	10		GAG	E	1	5		GAG	E	100.0%	5		GAG	E	1	7
183	TTC	F	1	26		TTC	F	93.6%	29		TTC	F	87.1%	27		TTC	F	80.6%	25		TTC	F	92.9%	13		TTC	F	100.0%	31		TTC	F	91.4%	32
16	TTT	F	0.0%	0		TTT	F	6.4%	2		TTT	F	12.9%	4		TTT	F	19.4%	6		TTT	F	7.1%	1		TTT	F	0	0		TTT	F	8.6%	3
7	GGA	G	0.0%	0		GGA	G	5.1%	2		GGA	G	3.3%	1		GGA	G	5.3%	3		GGA	G	0.0%	0		GGA	G	0.0%	0		GGA	G	1.9%	1
202	GGC	G	96.3%	26		GGC	G	79.5%	31		GGC	G	90.0%	27		GGC	G	75.4%	43		GGC	G	87.5%	7		GGC	G	89.7%	26		GGC	G	80.8%	42
8	GGG	G	0.0%	0		GGG	G	2.6%	1		GGG	G	3.3%	1		GGG	G	7.0%	4		GGG	G	0.0%	0		GGG	G	0.0%	0		GGG	G	3.8%	2
25	GGT	G	3.7%	1		GGT	G	12.8%	5		GGT	G	3.3%	1		GGT	G	12.3%	7		GGT	G	12.5%	1		GGT	G	10.3%	3		GGT	G	13.5%	7
63	CAC	H	50.0%	1		CAC	H	88.9%	8		CAC	H	90.0%	9		CAC	H	82.4%	14		CAC	H	1	3		CAC	H	1	13		CAC	H	1	15
6	CAT	H	50.0%	1		CAT	H	11.1%	1		CAT	H	10.0%	1		CAT	H	17.6%	3		CAT	H	0.0%	0		CAT	H	0.0%	0		CAT	H	0.0%	0
0	ATA	I	0.0%	0		ATA	I	0.0%	0		ATA	I	0.0%	0		ATA	I	0.0%	0		ATA	I	0.0%	0		ATA	I	0.0%	0		ATA	I	0.0%	0
96	ATC	I	82.4%	14		ATC	I	87.5%	14		ATC	I	52.9%	9		ATC	I	69.6%	16		ATC	I	1	5		ATC	I	76.2%	16		ATC	I	68.8%	22
35	ATT	I	17.6%	3		ATT	I	12.5%	2		ATT	I	47.1%	8		ATT	I	30.4%	7		ATT	I	0.0%	0		ATT	I	23.8%	5		ATT	I	31.3%	10
1	AAA	K	0.0%	0		AAA	K	0.0%	0		AAA	K	0.0%	0		AAA	K	0.0%	0		AAA	K	0.0%	0		AAA	K	25.0%	1		AAA	K	0.0%	0
40	AAG	K	1	7		AAG	K	1	9		AAG	K	1	7		AAG	K	1	9		AAG	K	0.0%	0		AAG	K	75.0%	3		AAG	K	1	5
11	CTA	L	8.0%	4		CTA	L	1.5%	1		CTA	L	4.2%	4		CTA	L	2.2%	2		CTA	L	0.0%	0		CTA	L	0.0%	0		CTA	L	0.0%	0
205	CTC	L	62.0%	31		CTC	L	51.5%	35		CTC	L	43.2%	41		CTC	L	40.9%	38		CTC	L	38.2%	13		CTC	L	35.3%	18		CTC	L	37.7%	29
209	CTG	L	24.0%	12		CTG	L	39.7%	27		CTG	L	45.3%	43		CTG	L	46.2%	43		CTG	L	52.9%	18		CTG	L	54.9%	28		CTG	L	49.4%	38
29	CTT	L	6.0%	3		CTT	L	2.9%	2		CTT	L	4.2%	4		CTT	L	5.4%	5		CTT	L	5.9%	2		CTT	L	7.8%	4		CTT	L	11.7%	9
0	TTA	L	0.0%	0		TTA	L	0.0%	0		TTA	L	0.0%	0		TTA	L	0.0%	0		TTA	L	0.0%	0		TTA	L	0.0%	0		TTA	L	0.0%	0
14	TTG	L	0.0%	0		TTG	L	4.4%	3		TTG	L	3.2%	3		TTG	L	5.4%	5		TTG	L	2.9%	1		TTG	L	2.0%	1		TTG	L	1.3%	1
126	ATG	M	1	11		ATG	M	1	13		ATG	M	1	21		ATG	M	1	31		ATG	M	1	8		ATG	M	1	17		ATG	M	1	25
53	AAC	N	1	6		AAC	N	1	2		AAC	N	1	5		AAC	N	92.3%	12		AAC	N	1	4		AAC	N	1	11		AAC	N	86.7%	13
3	AAT	N	0.0%	0		AAT	N	0.0%	0		AAT	N	0.0%	0		AAT	N	7.7%	1		AAT	N	0.0%	0		AAT	N	0.0%	0		AAT	N	13.3%	2
20	CCA	P	14.3%	2		CCA	P	16.7%	2		CCA	P	9.5%	2		CCA	P	21.4%	3		CCA	P	25.0%	1		CCA	P	13.0%	3		CCA	P	31.8%	7
21	CCC	P	28.6%	4		CCC	P	25.0%	3		CCC	P	33.3%	7		CCC	P	35.7%	5		CCC	P	0.0%	0		CCC	P	4.3%	1		CCC	P	4.5%	1
60	CCG	P	42.9%	6		CCG	P	33.3%	4		CCG	P	57.1%	12		CCG	P	35.7%	5		CCG	P	75.0%	3		CCG	P	73.9%	17		CCG	P	59.1%	13
9	CCT	P	14.3%	2		CCT	P	25.0%	3		CCT	P	0.0%	0		CCT	P	7.1%	1		CCT	P	0.0%	0		CCT	P	8.7%	2		CCT	P	4.5%	1
13	CAA	Q	14.3%	1		CAA	Q	0.0%	0		CAA	Q	25.0%	2		CAA	Q	9.1%	1		CAA	Q	0.0%	0		CAA	Q	20.0%	3		CAA	Q	46.2%	6
50	CAG	Q	85.7%	6		CAG	Q	1	9		CAG	Q	75.0%	6		CAG	Q	90.9%	10		CAG	Q	0.0%	0		CAG	Q	80.0%	12		CAG	Q	53.8%	7
0	AGA	R	0.0%	0		AGA	R	0.0%	0		AGA	R	0.0%	0		AGA	R	0.0%	0		AGA	R	0.0%	0		AGA	R	0.0%	0		AGA	R	0.0%	0
3	AGG	R	0.0%	0		AGG	R	8.3%	1		AGG	R	0.0%	0		AGG	R	6.3%	1		AGG	R	0.0%	0		AGG	R	11.1%	1		AGG	R	0.0%	0
1	CGA	R	0.0%	0		CGA	R	0.0%	0		CGA	R	0.0%	0		CGA	R	6.3%	1		CGA	R	0.0%	0		CGA	R	0.0%	0		CGA	R	0.0%	0
55	CGC	R	77.8%	7		CGC	R	91.7%	11		CGC	R	80.0%	8		CGC	R	75.0%	12		CGC	R	83.3%	5		CGC	R	66.7%	6		CGC	R	50.0%	6
0	CGG	R	0.0%	0		CGG	R	0.0%	0		CGG	R	0.0%	0		CGG	R	0.0%	0		CGG	R	0.0%	0		CGG	R	0.0%	0		CGG	R	0.0%	0
15	CGT	R	22.2%	2		CGT	R	0.0%	0		CGT	R	20.0%	2		CGT	R	12.5%	2		CGT	R	16.7%	1		CGT	R	22.2%	2		CGT	R	50.0%	6
94	AGC	S	36.0%	9		AGC	S	27.3%	15		AGC	S	39.5%	15		AGC	S	47.6%	20		AGC	S	44.4%	4		AGC	S	70.4%	19		AGC	S	42.9%	12
4	AGT	S	0.0%	0		AGT	S	0.0%	0		AGT	S	0.0%	0		AGT	S	7.1%	3		AGT	S	11.1%	1		AGT	S	0.0%	0		AGT	S	0.0%	0
0	TCA	S	0.0%	0		TCA	S	0.0%	0		TCA	S	0.0%	0		TCA	S	0.0%	0		TCA	S	0.0%	0		TCA	S	0.0%	0		TCA	S	0.0%	0
50	TCC	S	32.0%	8		TCC	S	29.1%	16		TCC	S	21.1%	8		TCC	S	19.0%	8		TCC	S	22.2%	2		TCC	S	11.1%	3		TCC	S	17.9%	5
63	TCG	S	32.0%	8		TCG	S	34.5%	19		TCG	S	34.2%	13		TCG	S	19.0%	8		TCG	S	22.2%	2		TCG	S	14.8%	4		TCG	S	32.1%	9
13	TCT	S	0.0%	0		TCT	S	9.1%	5		TCT	S	5.3%	2		TCT	S	7.1%	3		TCT	S	0.0%	0		TCT	S	3.7%	1		TCT	S	7.1%	2
0	ACA	T	0.0%	0		ACA	T	0.0%	0		ACA	T	0.0%	0		ACA	T	0.0%	0		ACA	T	0.0%	0		ACA	T	0.0%	0		ACA	T	0.0%	0
103	ACC	T	80.0%	7		ACC	T	89.5%	17		ACC	T	66.7%	12		ACC	T	63.3%	19		ACC	T	87.5%	7		ACC	T	85.7%	18		ACC	T	69.7%	23
12	ACG	T	0.0%	0		ACG	T	5.3%	1		ACG	T	11.1%	2		ACG	T	30.0%	9		ACG	T	0.0%	0		ACG	T	0.0%	0		ACG	T	0.0%	0
23	ACT	T	20.0%	2		ACT	T	5.3%	1		ACT	T	22.2%	4		ACT	T	6.7%	2		ACT	T	12.5%	1		ACT	T	14.3%	3		ACT	T	30.3%	10
9	GTA	V	8.0%	2		GTA	V	0.0%	0		GTA	V	10.4%	5		GTA	V	2.0%	1		GTA	V	8.3%	1		GTA	V	0.0%	0		GTA	V	0.0%	0
106	GTC	V	60.0%	15		GTC	V	34.3%	12		GTC	V	33.3%	16		GTC	V	39.2%	20		GTC	V	41.7%	5		GTC	V	52.8%	19		GTC	V	44.2%	19
107	GTG	V	25.0%	5		GTG	V	40.0%	14		GTG	V	50.0%	24		GTG	V	52.9%	27		GTG	V	41.7%	5		GTG	V	41.7%	15		GTG	V	39.5%	17
28	GTT	V	12.0%	3		GTT	V	25.7%	9		GTT	V	6.3%	3		GTT	V	5.9%	3		GTT	V	8.3%	1		GTT	V	5.6%	2		GTT	V	16.3%	7
72	TGG	W	1	7		TGG	W	1	11		TGG	W	1	9		TGG	W	1	15		TGG	W	1	2		TGG	W	1	14		TGG	W	1	14
88	TAC	Y	80.0%	8		TAC	Y	1	14		TAC	Y	84.6%	11		TAC	Y	83.3%	15		TAC	Y	1	5		TAC	Y	94.7%	18		TAC	Y	94.4%	17
9	TAT	Y	20.0%	2		TAT	Y	0.0%	0		TAT	Y	15.4%	2		TAT	Y	16.7%	3		TAT	Y	0.0%	0		TAT	Y	5.3%	1		TAT	Y	5.6%	1
6	TAA	*	1	1		TAA	*	1	1		TAA	*	1	1		TAA	*	1	1		TAA	*	0.0%	0		TAA	*	1	1		TAA	*	1	1
1	TAG	*	0.0%	0		TAG	*	0.0%	0		TAG	*	0.0%	0		TAG	*	0.0%	0		TAG	*	1	1		TAG	*	0.0%	0		TAG	*	0.0%	0
0	TGA	*	0.0%	0		TGA	*	0.0%	0		TGA	*	0.0%	0		TGA	*	0.0%	0		TGA	*	0.0%	0		TGA	*	0.0%	0		TGA	*	0.0%	0
		GC-rich codons for given AA																										19
		GC-rich codon abundant (GC bias confirmed)																										17
		AT-rich codon abundant (GC bias not confirmed)																										36

### Sheet: Table S4
Table S4 Relative frequency of amino acids with GC-rich codons (G, A, R, P) in proteins encoded by mitogenomes. We investigated all mitochondrial genomes
deposited in the RefSeq database (accessed 19.12.2020) with additional selected GC-rich mitogenomes that are available in other NCBI databases.
PROTEIN	SEQUENCE	VALUE
Nad1	Leontynka pallida, GARP (%)	26.5%
	maximum GARP % (all investigated orthologs*)	45.0%
	minimum GARP % (all investigated orthologs)	6.3%
	median for GARP % (all investigated orthologs)	22.0%
	nr of orthologs with higher value of GARP %	785
	nr of investigated sequences	10961
Nad2	Leontynka pallida, GARP (%)	28.1%
	maximum GARP % (all investigated orthologs*)	48.8%
	minimum GARP % (all investigated orthologs)	1.2%
	median for GARP % (all investigated orthologs)	16.8%
	nr of orthologs with higher value of GARP %	18
	nr of investigated sequences	10764
Nad4	Leontynka pallida, GARP (%)	22.2%
	maximum GARP % (all investigated orthologs*)	41.4%
	minimum GARP % (all investigated orthologs)	4.4%
	median for GARP % (all investigated orthologs)	18.0%
	nr of orthologs with higher value of GARP %	1415
	nr of investigated sequences	10757
Nad5	Leontynka pallida, GARP (%)	26.6%
	maximum GARP % (all investigated orthologs*)	45.7%
	minimum GARP % (all investigated orthologs)	4.6%
	median for GARP % (all investigated orthologs)	17.7%
	nr of orthologs with higher value of GARP %	25
	nr of investigated sequences	10774
Nad6	Leontynka pallida, GARP (%)	26.8%
	maximum GARP % (all investigated orthologs)	38.7%
	minimum (all investigated orthologs)	1.9%
	median (all investigated orthologs)	20.9%
	nr of orthologs with higher value of GARP %	3587
	nr of investigated sequences	10762
Cox1	Leontynka pallida, GARP (%)	26.0%
	maximum GARP % (all investigated orthologs*)	33.7%
	minimum GARP % (all investigated orthologs)	11.5%
	median for GARP % (all investigated orthologs)	24.2%
	nr of orthologs with higher value of GARP %	202
	nr of investigated sequences	10885
Cob	Leontynka pallida, GARP (%)	24.0%
	maximum GARP % (all investigated orthologs*)	47.7%
	minimum GARP % (all investigated orthologs)	7.3%
	median for GARP % (all investigated orthologs)	21.3%
	nr of orthologs with higher value of GARP %	530
	nr of investigated sequences	10556
*For a given protein, orthologs from the calcarean Leucosolenia complicata display the highest frequency of GARP amino acids from all investigated mitogenomes

### Sheet: Table S5
Table S5 Relative frequency of codons in plastid genes of Leontynka pallida.
Codon	AA/*	% (given AA/*)	Frequency	Rank	rare 2%	rare 4%	rare 10%	rare 20%	frequent 50%
AAA	K	65.3%	1343	1					x
TTA	L	53.8%	1158	2					x
ACT	T	54.0%	823	3					x
CAA	Q	87.0%	813	4					x
GCT	A	57.3%	719	5					x
AAG	K	34.7%	714	6					x
AAC	N	53.6%	661	7					x
ACA	T	37.8%	576	8					x
AAT	N	46.4%	573	9					x
GAT	D	76.7%	557	10					x
TCT	S	30.2%	557	11					x
ATA	I	44.1%	555	12					x
TTT	F	68.8%	544	13					x
GAA	E	68.4%	540	14					x
GGT	G	58.1%	530	15
GTT	V	45.7%	520	16
TCA	S	26.5%	488	17
TAT	Y	74.0%	486	18
ATT	I	35.6%	448	19
CTA	L	20.2%	435	20
GTA	V	37.6%	428	21
AGT	S	22.0%	406	22
GCA	A	31.3%	393	23
CCA	P	49.5%	388	24
AGA	R	41.8%	364	25
CGT	R	38.5%	335	26
CCT	P	41.2%	323	27
CTT	L	13.2%	284	28
AGC	S	14.2%	262	29				x
ATC	I	20.3%	256	30				x
ATG	M	1	254	31				x
GAG	E	31.6%	249	32				x
TTC	F	31.2%	247	33				x
TGG	W	1	212	34				x
GGA	G	18.9%	173	35				x
TAC	Y	26.0%	171	36				x
GAC	D	23.3%	169	37				x
CAT	H	54.1%	166	38			x	x
CTG	L	7.7%	165	39			x	x
CAC	H	45.9%	141	40			x	x
CAG	Q	13.0%	122	41			x	x
GGC	G	12.5%	114	42			x	x
TGT	C	79.6%	109	43			x	x
TCC	S	5.7%	105	44			x	x
CGC	R	12.0%	104	45			x	x
GTC	V	8.7%	99	46			x	x
GGG	G	10.5%	96	47		x	x	x
GTG	V	8.0%	91	48		x	x	x
TTG	L	3.6%	78	49		x	x	x
GCG	A	6.1%	77	50		x	x	x
ACC	T	5.0%	77	51		x	x	x
GCC	A	5.2%	65	52	x	x	x	x
ACG	T	3.2%	49	53	x	x	x	x
CGA	R	5.1%	44	54	x	x	x	x
CCC	P	5.4%	42	55	x	x	x	x
CTC	L	1.4%	31	56	x	x	x	x
CCG	P	4.0%	31	57	x	x	x	x
TAA	*	93.7%	30	-	-	-	-	-	-
TGC	C	20.4%	28	58	x	x	x	x
TCG	S	1.3%	24	59	x	x	x	x
AGG	R	2.5%	22	60	x	x	x	x
TAG	*	6.3%	2	-	-	-	-	-	-
CGG	R	0.1%	1	61	x	x	x	x
TGA	*	0.0%	0	-	-	-	-	-	-

### Sheet: Table S6
Table S6 Relative frequency of amino acids in proteins encoded by the plastome of Leontynka pallida.
AA	Frequency	%	Rare AA
L	2151	10.8%
K	2057	10.4%
S	1842	9.3%
T	1525	7.7%
I	1259	6.3%
A	1254	6.3%
N	1234	6.2%
V	1138	5.7%
Q	935	4.7%
G	913	4.6%
R	870	4.4%
F	791	4.0%
E	789	4.0%
P	784	3.9%
D	726	3.7%
Y	657	3.3%
H	307	1.5%
M	254	1.3%
W	212	1.1%	x
C	137	0.7%	x
* (STOP)	32	0.2%	-

### Sheet: Table S7
Table S7 The most abundant imperfect palindrome in the Leontynka pallida plastome that is missing in the exons.
This table summarises codons usage and amino acid composition of all possible translations (6 reading frames) of the imperfect palindrome.
			codon usage						occurence
RF	nucleotide sequence	AA sequence	rare 2%	rare 4%	rare 10%	rare 20%	frequent 50%	Rare AA	CDS	proteins
+0	CAAACCAGTAAACTGGTTAGN	QTSXLVX	0-1	1-2	2-3	2-3	2	0	0	0
+1	NCAAACCAGTAAACTGGTTAG/N	XNQXTG*	-	-	-	-	-	-	-	-
+2	NNCAAACCAGTAAACTGGTTA/GN	XKPVNWL	0-1	0-1	0-1	1-2	3-4	1	0	0
-0	CTAACCAGTTTACTGGTTTGN	LTSLLVX	0-1	1-2	2-3	2-3	1	0	0	0
-1	NCTAACCAGTTTACTGGTTTG/N	XNQFTGL	0	1	1	2	3-4	0	0	0
-2	NNCTAACCAGTTTACTGGTTT/GN	X*PVYWF	-	-	-	-	-	-	-	-
